# Cell type-specific assessment of cholesterol distribution in models of neurodevelopmental disorders

**DOI:** 10.1101/2022.11.16.516849

**Authors:** Charlotte Czernecki, Shirley Dixit, Isabelle Riezman, Sabrina Innocenti, Caroline Bornmann, Frank W. Pfrieger, Howard Riezman, Peter Scheiffele

## Abstract

Most nervous system disorders manifest through alterations in neuronal signaling based on abnormalities in neuronal excitability, synaptic transmission, and cell survival. However, such neuronal phenotypes are frequently accompanied – or even caused – by metabolic dysfunctions in neuronal or non-neuronal cells. The tight packing and highly heterogenous properties of neural, glial and vascular cell types pose significant challenges to dissecting metabolic aspects of brain disorders. Perturbed cholesterol homeostasis has recently emerged as key parameter associated with sub-sets of neurodevelopmental disorders. However, approaches for tracking and visualizing endogenous cholesterol distribution in the brain have limited capability of resolving cell type-specific differences. We here develop tools for genetically-encoded sensors that report on cholesterol distribution in the mouse brain with cellular resolution. We apply these probes to examine sub-cellular cholesterol accumulation in two genetic mouse models of neurodevelopmental disorders, *Npc1* and *Ptchd1* knock-out mice. While both genes encode proteins with sterol-sensing domains that have been implicated in cholesterol transport, we uncover highly selective and cell type-specific phenotypes in cholesterol homeostasis. The tools established in this work should facilitate probing sub-cellular cholesterol distribution in complex tissues like the mammalian brain and enable capturing cell type-specific alterations in cholesterol flow between cells in models of brain disorders.
