## Supplementary Data Table 1 for "Cell type-specific assessment of cholesterol distribution in models of neurodevelopmental disorders"

### Sheet: SSD proteins
Table S1. List of genes involved in cholesterol metabolism and sterol-sensing domain proteins
STEROL-SENSING DOMAIN PROTEINS
UNIPROT ID	entrezgene	name	symbol	alias	taxid	HGNC
Q96F81	84976	dispatched RND transporter family member 1	DISP1	DISPA	9606	HGNC:19711
A7MBM2	85455	dispatched RND transporter family member 2	DISP2	C15orf36, DISPB, HsT16908, LINC00594	9606	HGNC:19712
Q9P2K9	57540	dispatched RND transporter family member 3	DISP3	PTCHD2, KIAA1337	9606	HGNC:29251
F1T0I3	57540	dispatched RND transporter family member 3	DISP3	PTCHD2, KIAA1337	9606	HGNC:29251
A0A024RAP2	3156	3-hydroxy-3-methylglutaryl-CoA reductase	HMGCR	LDLCQ3	9606	HGNC:5006
A0A7P0TBP1	3156	3-hydroxy-3-methylglutaryl-CoA reductase	HMGCR	LDLCQ3	9606	HGNC:5006
A0A7P0Z481	3156	3-hydroxy-3-methylglutaryl-CoA reductase	HMGCR	LDLCQ3	9606	HGNC:5006
P04035	3156	3-hydroxy-3-methylglutaryl-CoA reductase	HMGCR	LDLCQ3	9606	HGNC:5006
A8KA27	3156	3-hydroxy-3-methylglutaryl-CoA reductase	HMGCR	LDLCQ3	9606	HGNC:5006
B2R649	3156	3-hydroxy-3-methylglutaryl-CoA reductase	HMGCR	LDLCQ3	9606	HGNC:5006
K7EQ23	4864	NPC intracellular cholesterol transporter 1	NPC1	NPC, POGZ, SLC65A1	9606	HGNC:7897
O15118	4864	NPC intracellular cholesterol transporter 1	NPC1	NPC, POGZ, SLC65A1	9606	HGNC:7897
A0A0S2A5C8	4864	NPC intracellular cholesterol transporter 1	NPC1	NPC, POGZ, SLC65A1	9606	HGNC:7897
A0A193DRS0	4864	NPC intracellular cholesterol transporter 1	NPC1	NPC, POGZ, SLC65A1	9606	HGNC:7897
A0A0A8JCD0	4864	NPC intracellular cholesterol transporter 1	NPC1	NPC, POGZ, SLC65A1	9606	HGNC:7897
Q59GR1	4864	Niemann-Pick disease, type C1 variant	NPC1	NPC, POGZ, SLC65A1	9606	HGNC:7897
A0A0C4DFX6	29881	NPC1 like intracellular cholesterol transporter 1	NPC1L1	LDLCQ7, NPC11L1, SLC65A2	9606	HGNC:7898
A0A0C4DGG6	29881	NPC1 like intracellular cholesterol transporter 1	NPC1L1	LDLCQ7, NPC11L1, SLC65A2	9606	HGNC:7898
Q9UHC9	29881	NPC1 like intracellular cholesterol transporter 1	NPC1L1	LDLCQ7, NPC11L1, SLC65A2	9606	HGNC:7898
H0Y3B8	5727	patched 1	PTCH1	BCNS, NBCCS, PTC, PTC1, PTCH	9606	HGNC:9585
H3BLX7	5727	patched 1	PTCH1	BCNS, NBCCS, PTC, PTC1, PTCH	9606	HGNC:9585
Q13635	5727	patched 1	PTCH1	BCNS, NBCCS, PTC, PTC1, PTCH	9606	HGNC:9585
Q3LFT4	5727	patched 1	PTCH1	BCNS, NBCCS, PTC, PTC1, PTCH	9606	HGNC:9585
Q3LG18	5727	patched 1	PTCH1	BCNS, NBCCS, PTC, PTC1, PTCH	9606	HGNC:9585
A0A1W5YLI4	5727	patched 1	PTCH1	BCNS, NBCCS, PTC, PTC1, PTCH	9606	HGNC:9585
A0A1W5YLI7	5727	patched 1	PTCH1	BCNS, NBCCS, PTC, PTC1, PTCH	9606	HGNC:9585
Q9Y6C5	8643	patched 2	PTCH2	PTC2	9606	HGNC:9586
Q96NR3	139411	patched domain containing 1	PTCHD1	AUTSX4	9606	HGNC:26392
X5DNX9	139411	patched domain containing 1	PTCHD1	AUTSX4	9606	HGNC:26392
A0A0N9HU02	139411	patched domain containing 1	PTCHD1	AUTSX4	9606	HGNC:26392
A0A087WVH3	374308	patched domain containing 3 (gene/pseudogene)	PTCHD3	PTR	9606	HGNC:24776
Q3KNS1	374308	patched domain containing 3 (gene/pseudogene)	PTCHD3	PTR	9606	HGNC:24776
F6LPT1	374308	patched domain containing 3 (gene/pseudogene)	PTCHD3	PTR	9606	HGNC:24776
I0CMK0	374308	patched domain containing 3 (gene/pseudogene)	PTCHD3	PTR	9606	HGNC:24776
A0A7P0TAD5	442213	patched domain containing 4	PTCHD4	C6orf138, PTCH53, dJ402H5.2	9606	HGNC:21345
H0Y3Q6	442213	patched domain containing 4	PTCHD4	C6orf138, PTCH53, dJ402H5.2	9606	HGNC:21345
Q6ZW05	442213	patched domain containing 4	PTCHD4	C6orf138, PTCH53, dJ402H5.2	9606	HGNC:21345
A0A0A0MTG6	22937	SREBF chaperone	SCAP		9606	HGNC:30634
B7Z6H0	22937	SREBF chaperone	SCAP		9606	HGNC:30634
F8WEH8	22937	SREBF chaperone	SCAP		9606	HGNC:30634
Q12770	22937	SREBF chaperone	SCAP		9606	HGNC:30634
A8K619	22937	SREBF chaperone	SCAP		9606	HGNC:30634
Q6PIX8	22937	SREBF chaperone	SCAP		9606	HGNC:30634
Q8N966	283576	zinc finger DHHC-type palmitoyltransferase 22	ZDHHC22	C14orf59	9606	HGNC:20106

### Sheet: Cholesterol pathway
Table S1. List of genes involved in cholesterol metabolism and sterol-sensing domain proteins
CHOLESTEROL PATHWAY
Uniprot ID	entrezgene	name	symbol	alias	taxid	HGNC	KEGG
O95477	19	ATP binding cassette subfamily A member 1	ABCA1	ABC1, HDLDT1	9606	HGNC:29	hsa04979
P02647	335	apolipoprotein A1	APOA1		9606	HGNC:600	hsa04979
P06858	4023	lipoprotein lipase	LPL	LIPD	9606	HGNC:6677	hsa04979
P04180	3931	lecithin-cholesterol acyltransferase	LCAT		9606	HGNC:6522	hsa04979
Q9Y5X9	9388	lipase G, endothelial type	LIPG		9606	HGNC:6623	hsa04979
P55058	5360	phospholipid transfer protein	PLTP		9606	HGNC:9093	hsa04979
P11597	1071	cholesteryl ester transfer protein	CETP		9606	HGNC:1869	hsa04979
P11150	3990	lipase C, hepatic type	LIPC		9606	HGNC:6619	hsa04979
P08519	4018	lipoprotein(a)	LPA	LP	9606	HGNC:6667	hsa04979
P16671	948	CD36 molecule	CD36		9606	HGNC:1663	hsa04979
P01130	3949	low density lipoprotein receptor	LDLR		9606	HGNC:6547	hsa04979
Q6PIU2	57552	neutral cholesterol ester hydrolase 1	NCEH1	AADACL1	9606	HGNC:29260	hsa04979
P35610	8435	sterol O-acyltransferase 2	SOAT2	SOAT, STAT	9606	HGNC:11177	hsa04979
O75908	6646	sterol O-acyltransferase 1	SOAT1		9606	HGNC:11178	hsa04979
P02654	341	apolipoprotein C1	APOC1		9606	HGNC:607	hsa04979
P02655	344	apolipoprotein C2	APOC2		9606	HGNC:609	hsa04979
P02749	350	apolipoprotein H	APOH	B2G1	9606	HGNC:616	hsa04979
Q9Y5C1	27329	angiopoietin like 3	ANGPTL3	ANGPT5	9606	HGNC:491	hsa04979
Q9BY76	51129	angiopoietin like 4	ANGPTL4		9606	HGNC:16039	hsa04979
Q6UXH0	55908	angiopoietin like 8	ANGPTL8	C19orf80	9606	HGNC:24933	hsa04979
Q8WTV0	949	scavenger receptor class B member 1	SCARB1	CD36L1	9606	HGNC:1664	hsa04979
Q99523	6272	sortilin 1	SORT1		9606	HGNC:11186	hsa04979
P04114	338	apolipoprotein B	APOB		9606	HGNC:603	hsa04979
Q8NBP7	255738	proprotein convertase subtilisin/kexin type 9	PCSK9	HCHOLA3	9606	HGNC:20001	hsa04979
Q5SW96	26119	low density lipoprotein receptor adaptor protein 1	LDLRAP1		9606	HGNC:18640	hsa04979
Q8WY64	29116	myosin regulatory light chain interacting protein	MYLIP		9606	HGNC:21155	hsa04979
P02649	348	apolipoprotein E	APOE	AD2	9606	HGNC:613	hsa04979
Q07954	4035	LDL receptor related protein 1	LRP1	APR, A2MR	9606	HGNC:6692	hsa04979
P98164	4036	LDL receptor related protein 2	LRP2		9606	HGNC:6694	hsa04979
P30533	4043	LDL receptor related protein associated protein 1	LRPAP1	A2MRAP. RAP	9606	HGNC:6701	hsa04979
P38571	3988	lipase A, lysosomal acid type	LIPA		9606	HGNC:6617	hsa04979
Q14849	10948	star related lipid transfer domain containing 3	STARD3		9606	HGNC:17579	hsa04979
P21796	7416	voltage dependent anion channel 1	VDAC1		9606	HGNC;12669	hsa04979
P45880	7417	voltage dependent anion channel 2	VDAC2		9606	HGNC:12672	hsa04979
Q9Y277	7419	voltage dependent anion channel 3	VDAC3		9606	HGNC:12674	hsa04979
P30536	706	translocator protein	TSPO	BZRP	9606	HGNC:1158	hsa04979
Q02318	1593	cytochrome P450 family 27 subfamily A member 1	CYP27A1	CYP27	9606	HGNC:2605	hsa04979
Q9P0L0	9218	VAMP associated protein A	VAPA		9606	HGNC:12648	hsa04979
O95292	9217	VAMP associated protein B and C	VAPB		9606	HGNC:12649	hsa04979
O15118	4864	NPC intracellular cholesterol transporter 1	NPC1		9606	HGNC:7897	hsa04979
P49675	6770	steroidogenic acute regulatory protein	STAR		9606	HGNC:11359	hsa04979
P22680	1581	cytochrome P450 family 7 subfamily A member 1	CYP7A1	CYP7	9606	HGNC:2651	hsa04979
O95342	8647	ATP binding cassette subfamily B member 11	ABCB11	BSEP, PFIC2	9606	HGNC:42	hsa04979
Q9H222	64240	ATP binding cassette subfamily G member 5	ABCG5		9606	HGNC:13886	hsa04979
Q9H221	64241	ATP binding cassette subfamily G member 8	ABCG8		9606	HGNC:13887	hsa04979
P02652	336	apolipoprotein A2	APOA2		9606	HGNC:601	hsa04979
P02656	345	apolipoprotein C3	APOC3		9606	HGNC:610	hsa04979
P06727	337	apolipoprotein A4	APOA4		9606	HGNC:602	hsa04979
Q9BWD1	39	acetyl-CoA acyltransferase 2	ACAT2		9606	HGNC:94	hsa00900
P24752	38	acetyl-CoA acyltransferase 1	ACAT1	ACAT	9606	HGNC:93	hsa00900
Q01581	3157	3-hydroxy-3-methylglutaryl-CoA synthase 1	HMGCS1	HMGCS	9606	HGNC:5007	hsa00900
P54868	3158	3-hydroxy-3-methylglutaryl-CoA synthase 2	HMGCS2		9606	HGNC:5008	hsa00900
P04035	3156	3-hydroxy-3-methylglutaryl-CoA reductase	HMGCR		9606	HGNC:5006	hsa00900
Q03426	4598	mevalonate kinase	MVK		9606	HGNC:7530	hsa00900
Q15126	10654	phosphomevalonate kinase	PMVK		9606	HGNC:9141	hsa00900
P53602	4597	mevalonate diphosphate decarboxylase	MVD		9606	HGNC:7529	hsa00900
Q13907	3422	isopentenyl-diphosphate delta isomerase 1	IDI1		9606	HGNC:5387	hsa00900
Q9BXS1	91734	isopentenyl-diphosphate delta isomerase 2	IDI2		9606	HGNC:23487	hsa00900
P14324	2224	farnesyl diphosphate synthase	FDPS		9606	HGNC:3631	hsa00900
O954749	9453	geranylgeranyl diphosphate synthase 1	GGPS1		9606	HGNC:4249	hsa00900
Q5T2R2	23590	decaprenyl diphosphate synthase subunit 1	PDSS1	TPRT	9606	HGNC:17759	hsa00900
Q86YH6	57107	decaprenyl diphosphate synthase subunit 2	PDSS2	C4orf210	9606	HGNC:23041	hsa00900
Q86SQ9	79947	dehydrodolichyl diphosphate synthase subunit	DHDDS		9606	HGNC:20603	hsa00900
Q96E22	116150	NUS1 dehydrodolichyl diphosphate synthase subunit	NUS1	C6orf68	9606	HGNC:21042	hsa00900
P49354	2339	farnesyltransferase, CAAX box, alpha	FNTA		9606	HGNC:3782	hsa00900
P49356	2342	farnesyltransferase, CAAX box, beta	FNTB		9606	HGNC:3785	hsa00900
Q9Y256	9986	Ras converting CAAX endopeptidase 1	RCE1	RCE1A, RCE1B	9606	HGNC:13721	hsa00900
O75844	10269	zinc metallopeptidase STE24	ZMPSTE24		9606	HGNC:12877	hsa00900
O60725	23463	isoprenylcysteine carboxyl methyltransferase	ICMT		9606	HGNC:5350	hsa00900
Q9UHG3	51449	prenylcysteine oxidase 1	PCYOX1		9606	HGNC:20588	hsa00900
P37268	2222	Farnesyl-Diphosphate Farnesyltransferase 1	FDFT1		9606	HGNC:3629	hsa00100
Q14534	6713	squalene epoxidase	SQLE		9606	HGNC:11279	hsa00100
P48449	4047	lanosterol synthase	LSS		9606	HGNC:6708	hsa00100
Q16850	1595	Cytochrome P450 Family 51 Subfamily A Member 1	CYP51A1	CYP51	9606	HGNC:2649	hsa00100
Q15800	6307	methylsterol monooxygenase 1	MSMO1	SC4MOL	9606	HGNC:10545	hsa00100
Q15738	50814	NAD(P) Dependent Steroid Dehydrogenase-Like	NSDHL		9606	HGNC:13398	hsa00100
O75845	6309	sterol-C5-desaturase	SC5D	SC5DL	9606	HGNC:10547	hsa00100
Q9UBM7	1717	7-dehydrocholesterol reductase	DHCR7	SLOS	9606	HGNC:2860	hsa00100
